# Laboratory strains of *Escherichia coli* K-12: not such perfect role models after all

**DOI:** 10.1101/2022.06.29.497745

**Authors:** Douglas F. Browning, Jon L. Hobman, Stephen J.W. Busby

## Abstract

*Escherichia coli* K-12 was originally isolated 100 years ago and since then, it has become an invaluable model organism and a cornerstone of molecular biology research. However, despite its apparent pedigree, since its initial isolation, *E. coli* K-12 has been repeatedly cultured, passaged, and mutagenized, resulting in an organism that carries extensive genetic changes. To understand more about the evolution of this important model organism, we have sequenced the genomes of two ancestral K-12 strains, WG1 and EMG2, considered to be the progenitors of many key laboratory strains. Our analysis confirms that these strains still carry genetic elements such as bacteriophage lambda (λ) and the F plasmid, but also indicates that they have undergone extensive lab-based evolution. Thus, scrutinizing the genomes of ancestral *E. coli* K-12 strains, leads us to question whether *E. coli* K-12 is a sufficiently robust model organism for 21st century microbiology.

**DATA SUMMARY:** All supporting data are provided within the article or through supplementary data files. Supplementary Figs. S1 to S14 and Supplementary File S1 are available with the online version of this article. All genome sequence data has been deposited in NCBI GenBank under Bioproject ID PRJNA848777. The assembled and annotated genomes of WG1 and EMG2 have been deposited with the accession numbers, CP099590 and CP099591 (WG1) and CP099588 and CP099589 (EMG2).

**Impact Statement:** Since its isolation in 1922, *Escherichia coli* K-12, has become arguably the premier model organism for contemporary science. The adoption of *E. coli* K-12 by many microbiologists across the globe, means that it has a complex pedigree, and, although many *E. coli* K-12 strains have been sequenced, little is known about the early versions of K-12, which still carry the F plasmid and bacteriophage λ. To understand more about the lab-based evolution that has shaped this important model organism, we have sequenced two ancestral K-12 strains, WG1 and EMG2, that are considered to be the progenitors of many of the laboratory strains used today.
