## Supplementary File S1 for "Laboratory strains of *Escherichia coli* K-12: not such perfect role models after all"

### Sheet: 90perc_10x_60487E_WG1_annotated
Contig	Position in WG1	WG1_Allele_Forward_Strand	EMG2_Allele_Fwd_Strand	Average_Depth	No_calls	Homozygous_calls	Het_calls	Mutation_Type	Mutation_Strength	Mutation_Type2	Codon_Subst WG1/EMG2	AminoAcid_Subst WG1/ EMG2	Locus_Tag	62326	Discriminatory	Max_Freq	Comments
1	67846	AG	A	135	0	1	0	FRAME_SHIFT	HIGH		gga/	G224	rph	A	N	96.3	Ribonuclease PH.
1	120595	G	T	68	0	1	0	SYNONYMOUS_CODING	LOW	SILENT	ccC/ccA	P318	rhsC_1	T	N	100	Function unkown.
1	158555	C	A	229	0	1	0	NON_SYNONYMOUS_CODING	MODERATE	MISSENSE	gCg/gAg	A48E	glyQ	A	N	100	Glycine: tRNA ligase alpha subunit.
1	175784	T	G	186	0	1	0							G	N	100	Upstream of dppA
1	221031	A	G	179	0	1	0	STOP_LOST+SPLICE_SITE_REGION	HIGH	MISSENSE	Tag/Cag	*763Q	mdtF_2	G	N	100	MdtF multidrug resistance protein. AcrB homologue efflux pump.
1	264363	G	T	84	0	1	0	SYNONYMOUS_CODING	LOW	SILENT	ccC/ccA	P318	rhsC_2	T	N	100	Funtion unkown.
1	330374	T	A	69	0	1	0	NON_SYNONYMOUS_CODING	MODERATE	MISSENSE	Agg/Tgg	R351W	malT	A	N	100	MalT transcription factor: positively regulates the transcription of the maltose regulon
1	394129	C	A	82	0	1	0	SYNONYMOUS_CODING	LOW	SILENT	cgC/cgA	R150	pabA	A	N	100	Aminodeoxychorismate synthase component 2.
1	410897	A	T	86	0	1	0	STOP_LOST+SPLICE_SITE_REGION	HIGH	MISSENSE	tAa/tTa	*157L	rpsG	T	N	100	30S ribosomal protein S7.
1	444410	A	G	52	0	1	0	NON_SYNONYMOUS_CODING	MODERATE	MISSENSE	Aga/Gga	R311G	rpoA	G	N	100	DNA-directed RNA polymerase subunit alpha.
1	444968	G	T	48	0	1	0							T	N	100	Upstream of 60487E_WG1_00423 and zntR
1	444971	T	A	47	0	1	0							A	N	97.87	Upstream of 60487E_WG1_00423 and zntR
1	460881	C	T	23	0	1	0							T	N	100	Dowsntream of glnQ.
1	460908	G	A	19	0	1	0							A	N	100	Dowsntream of glnQ.
1	460915	T	C	20	0	1	0							C	N	100	Dowsntream of glnQ.
1	491913	A	G	42	0	1	0							G	N	100	Upstream of tldD.
1	496132	C	A	85	0	1	0	NON_SYNONYMOUS_CODING	MODERATE	MISSENSE	Ccg/Acg	P50T	aaeB_1	A	N	100	p-hydroxybenzoic acid efflux pump subunit AaeB.
1	668217	G	A	60	0	1	0	NON_SYNONYMOUS_CODING	MODERATE	MISSENSE	Cac/Tac	H571Y	rpoD	A	N	100	RNA polymerase sigma factor RpoD.
1	855660	G	A	126	0	1	0	NON_SYNONYMOUS_CODING	MODERATE	MISSENSE	Gcg/Acg	A174T	prfB_1	A	N	100	Peptide chain release factor RF2.
1	1165311	C	T	42	0	1	0							T	N	100	Upstream of kgtP
1	1194162	A	C	80	0	1	0	SYNONYMOUS_CODING	LOW	SILENT	gcT/gcG	A389	mltF	C	N	100	Membrane-bound lytic murein transglycosylase F.
1	1225382	A	G	85	0	1	0	STOP_LOST+SPLICE_SITE_REGION	HIGH	MISSENSE	Taa/Caa	*105Q	60487E_WG1_01167	G	N	100	CsiE stationary phase induced gene
1	1612849	CGCTGGTCT	C	123	0	1	0							C	N	96.75	Downstream of bcr
1	1680104	C	A	83	0	1	0	STOP_GAINED	HIGH	NONSENSE	Gag/Tag	E615*	60487E_WG1_01587	A	N	100	yehQ SWIM Zinc finger protein.
1	1863463	C	A	26	0	1	0	NON_SYNONYMOUS_CODING	MODERATE	MISSENSE	ttG/ttT	L480F	amyA	A	N	100	Cytoplasmic alpha-amylase.
1	1867712	A	C	119	0	1	0	NON_SYNONYMOUS_CODING	MODERATE	MISSENSE	aaA/aaC	K87N	fliC	C	N	100	Flagellin.
1	1981429	G	A	57	0	1	0	NON_SYNONYMOUS_CODING	MODERATE	MISSENSE	cCc/cTc	P12L	pabB	A	N	100	Aminodeoxychorismate synthase component 1.
1	2235124	A	T	78	0	1	0	NON_SYNONYMOUS_CODING	MODERATE	MISSENSE	cAg/cTg	Q209L	60487E_WG1_02136	T	N	100	DUF968 domain-containing protein.
1	2519944	G	A	53	0	1	0	NON_SYNONYMOUS_CODING	MODERATE	MISSENSE	tGt/tAt	C110Y	puuP	A	N	100	Putrescine importer PuuP.
1	2572067	C	A	43	0	1	0	NON_SYNONYMOUS_CODING	MODERATE	MISSENSE	Gcc/Tcc	A325S	btuD_2	A	N	100	Murein tripeptide/oligopeptide ABC transporter ATP-binding protein OppF.
1	2573361	C	A	49	0	1	0	NON_SYNONYMOUS_CODING	MODERATE	MISSENSE	gGc/gTc	G230V	oppD	A	N	100	Oligopeptide transport ATP-binding protein OppD.
1	2576613	C	T	127	0	1	0	NON_SYNONYMOUS_CODING	MODERATE	MISSENSE	Gac/Aac	D352N	oppA	T	N	100	Periplasmic oligopeptide-binding protein.
1	2576804	T	C	98	0	1	0	NON_SYNONYMOUS_CODING	MODERATE	MISSENSE	aAc/aGc	N288S	oppA	C	N	100	Periplasmic oligopeptide-binding protein.
1	2576811	A	T	98	0	1	0	NON_SYNONYMOUS_CODING	MODERATE	MISSENSE	Tat/Aat	Y286N	oppA	T	N	100	Periplasmic oligopeptide-binding protein.
1	2578140	C	A	71	0	1	0	NON_SYNONYMOUS_CODING	MODERATE	MISSENSE	aCt/aAt	T34N	60487E_WG1_02457	A	N	100	Hypothetical protein.
1	2774994	T	A	54	0	1	0	STOP_LOST+SPLICE_SITE_REGION	HIGH	MISSENSE	Taa/Aaa	*48K	csgG_1	A	N	100	Curli production assembly/transport component CsgG (pore).
1	2974246	A	C	59	0	1	0	NON_SYNONYMOUS_CODING	MODERATE	MISSENSE	Atg/Ctg	M163L	artP	C	N	100	Arginine transport ATP-binding protein ArtP
1	3229527	A	G	59	0	1	0							G	N	100	Downstream of ubiF.
1	3513723	G	A	64	0	1	0	SYNONYMOUS_CODING	LOW	SILENT	ccG/ccA	P70	rdgC	A	N	100	Recombination-associated protein RdgC
1	3544899	G	T	150	0	1	0	NON_SYNONYMOUS_CODING	MODERATE	MISSENSE	gGt/gTt	G291V	frmA	T	N	99.33	S-(hydroxymethyl)glutathione dehydrogenase
1	3784923	C	T	39	0	1	0	SYNONYMOUS_CODING	LOW	SILENT	aaG/aaA	K245	aceF	T	N	100	Acetyltransferase component of pyruvate dehydrogenase complex
1	3836810	C	A	38	0	1	0	NON_SYNONYMOUS_CODING	MODERATE	MISSENSE	caC/caA	H313Q	thiB	A	N	100	Thiamine-binding periplasmic protein
1	4010320	C	CA	183	0	1	0							CA	N	96.3	Upstream of fimA.
1	4042765	C	A	133	0	1	0							A	N	100	Downstream of FecE.
1	4045579	G	C	149	0	1	0	SYNONYMOUS_CODING	LOW	SILENT	cgC/cgG	R76	60487E_WG1_03873	C	N	100	Transposase.
1	4210396	T	A	141	0	1	0	NON_SYNONYMOUS_CODING	MODERATE	MISSENSE	cAg/cTg	Q46L	melA	A	N	100	Melibiose catabolism: Alpha-galactosidase
1	4308275	T	G	61	0	1	0	NON_SYNONYMOUS_CODING	MODERATE	MISSENSE	Tgc/Ggc	C407G	malF	G	N	100	Maltose/maltodextrin transport system permease protein MalF
1	4352849	TGC	T	34	0	1	0	FRAME_SHIFT	HIGH		gca/	A165	nfi_2	T	N	100	Endonuclease V DNA repair.
1	4380352	C	T	19	0	1	0							T	N	94.74	Upstream of murB.
1	4385654	A	G	30	0	1	0							G	N	100	Downstream of murI
1	4421795	G	T	18	0	1	0	NON_SYNONYMOUS_CODING	MODERATE	MISSENSE	gaC/gaA	D124E	metL	T	N	100	L-methionine/ L-lysine/ L-threonine biosynthesis: Bifunctional aspartokinase/homoserine dehydrogenase 2
1	4600277	GAT	G	42	0	1	0	FRAME_SHIFT	HIGH		atc/	I327	ilvG	G	N	97.62	Acetolactate synthase isozyme 2 large subunit
2	37839	T	C	72	0	1	0	NON_SYNONYMOUS_CODING	MODERATE	MISSENSE	aTt/aCt	I4T	traV	C	N	100	TraV: F pilus assembly.
2	66791	T	G	76	0	1	0							G	N	100	Dowsntream of 60487E_WG1_04519
